# An organismal view of newborn cell dynamics in mammalian aging

**DOI:** 10.64898/2026.05.26.728032

**Authors:** Ziyu Lu, Wei Zhou, Junyue Cao

**Author notes:** Senior author (Wei Zhou, Junyue Cao). Correspondence (W.Z.), (J.C.).

## Abstract

Aging remodels tissue composition, yet static single-cell atlases cannot show which renewal processes drive this change across the organism. To address this gap, we applied *TrackerSci* to 21 mouse tissues at young, adult, and aged stages in both sexes, linking *in vivo* EdU labeling to single-nucleus chromatin accessibility. This produced approximately 3 million profiles of newborn cells matched to global cell populations from the same tissues and ages. Newborn-cell abundance varied widely across tissues and generally declined with age. Beyond abundance, the cell-type composition of newborn cells differed from that of the tissue as a whole. Reflecting this difference, they showed distinct chromatin states, including known renewal compartments and candidate progenitor or proliferation-active states. With age, they also shifted along inferred differentiation trajectories, with stalled-differentiation patterns emerging in multiple lineages. At the population level, age-related changes in newborn-cell abundance partially explained the broader shifts in cell-type composition during aging. Renewal-rate analysis further showed that age-related cell-type declines were driven by reduced replacement, while expansions reflected altered cell-state transitions. Together, these findings show how newborn cell dynamics across the whole organism reveal the routes by which aging remodels cellular composition.
