## Supplementary material for "An organismal view of newborn cell dynamics in mammalian aging": Table S1

### Sheet: S1
Table S1. Metadata for animals included in this study.
Mouse ID	Sample name	Aged group	Sex	Date of birth	Date of death	Age (Days)	Numb of EdU cells profiled
1	Young_Male_1	Young	Male	2023-08-08	2023-09-16	39	153835
2	Young_Male_2	Young	Male	2023-08-08	2023-09-16	39	140503
3	Young_Male_3	Young	Male	2023-08-08	2023-09-17	40	124931
4	Young_Male_4	Young	Male	2023-08-08	2023-09-17	40	117655
5	Young_Male_5	Young	Male	2023-08-08	2023-09-16	39	32707
6	Young_Female_1	Young	Female	2023-08-08	2023-09-16	39	126350
7	Young_Female_2	Young	Female	2023-08-08	2023-09-16	39	129027
8	Young_Female_3	Young	Female	2023-08-08	2023-09-17	40	130221
9	Young_Female_4	Young	Female	2023-08-08	2023-09-17	40	150141
10	Young_Female_5	Young	Female	2023-08-08	2023-09-17	40	23397
11	Adult_Male_1	Adult	Male	2023-04-01	2023-08-30	151	121108
12	Adult_Male_2	Adult	Male	2023-04-01	2023-08-30	151	108806
13	Adult_Male_3	Adult	Male	2023-04-01	2023-09-01	153	123715
14	Adult_Male_4	Adult	Male	2023-04-01	2023-09-01	153	109809
15	Adult_Male_5	Adult	Male	2023-04-01	2023-09-03	155	27547
16	Adult_Female_1	Adult	Female	2023-04-01	2023-08-31	152	130498
17	Adult_Female_2	Adult	Female	2023-04-01	2023-08-31	152	130616
18	Adult_Female_3	Adult	Female	2023-04-01	2023-09-02	154	122359
19	Adult_Female_4	Adult	Female	2023-04-01	2023-09-02	154	121512
20	Adult_Female_5	Adult	Female	2023-04-01	2023-09-03	155	26699
21	Aged_Male_1	Aged	Male	2022-01-01	2023-09-22	629	90175
22	Aged_Male_2	Aged	Male	2022-01-01	2023-09-22	629	84630
23	Aged_Male_3	Aged	Male	2022-01-01	2023-09-23	630	102745
24	Aged_Male_4	Aged	Male	2022-01-01	2023-09-23	630	92928
25	Aged_Male_5	Aged	Male	2022-01-01	2023-09-26	633	26544
26	Aged_Male_6	Aged	Male	2022-01-01	2023-09-26	633	25694
27	Aged_Female_1	Aged	Female	2022-01-01	2023-09-22	629	96406
28	Aged_Female_2	Aged	Female	2022-01-01	2023-09-22	629	102372
29	Aged_Female_3	Aged	Female	2022-01-01	2023-09-23	630	111947
30	Aged_Female_4	Aged	Female	2022-01-01	2023-09-23	630	110308
31	Aged_Female_5	Aged	Female	2022-01-01	2023-09-25	632	27472
32	Aged_Female_6	Aged	Female	2022-01-01	2023-09-25	632	27291
