## Supplementary material for "An organismal view of newborn cell dynamics in mammalian aging": Table S2

### Sheet: Sheet 1
Table S2. EdU+ percentage and the number of sorted cells for each sample across 21 tissue types.
Sample	EdU+ percentage (%)	Number of sorted nuclei	Tissue
Young_Male_1	4.39	48446	Liver
Young_Male_2	3.61	43590	Liver
Young_Female_1	4.05	48000	Liver
Young_Female_2	3.88	35713	Liver
Adult_Male_1	4.28	47737	Liver
Adult_Male_2	2.06	23023	Liver
Adult_Female_1	3.57	48000	Liver
Adult_Female_2	2.6	31620	Liver
Aged_Male_1	4.1	44761	Liver
Aged_Male_2	3.41	45794	Liver
Aged_Female_1	4.63	48000	Liver
Aged_Female_2	5.37	48000	Liver
Young_Male_3	5.41	48000	Liver
Young_Male_4	2.81	25046	Liver
Young_Female_3	4.16	48000	Liver
Young_Female_4	2.86	30769	Liver
Adult_Male_3	3.15	35214	Liver
Adult_Male_4	2.68	20385	Liver
Adult_Female_3	3.48	38108	Liver
Adult_Female_4	6.75	48000	Liver
Aged_Male_3	4.1	33090	Liver
Aged_Male_4	1.86	14816	Liver
Aged_Female_3	6.41	48000	Liver
Aged_Female_4	5.78	48000	Liver
Young_Male_1	7.37	70020	Lung
Young_Male_2	5.27	70000	Lung
Young_Female_1	5.91	73649	Lung
Young_Female_2	3.44	59717	Lung
Adult_Male_1	6.95	70000	Lung
Adult_Male_2	3.58	54166	Lung
Adult_Female_1	6.08	70000	Lung
Adult_Female_2	4.97	70000	Lung
Aged_Male_1	9.29	70000	Lung
Aged_Male_2	5.3	70000	Lung
Aged_Female_1	6.87	70000	Lung
Aged_Female_2	5.57	70000	Lung
Young_Male_3	6.3	70000	Lung
Young_Male_4	3.86	42716	Lung
Young_Female_3	6.83	70000	Lung
Young_Female_4	3.84	48796	Lung
Adult_Male_3	4.59	70000	Lung
Adult_Male_4	4.55	70000	Lung
Adult_Female_3	5.09	70000	Lung
Adult_Female_4	10.47	70000	Lung
Aged_Male_3	7.11	70000	Lung
Aged_Male_4	4.91	70000	Lung
Aged_Female_3	12.01	70000	Lung
Aged_Female_4	14.02	70000	Lung
Young_Male_1	2.27	30019	Kidney
Young_Male_2	3.59	30000	Kidney
Young_Female_1	1.37	23929	Kidney
Young_Female_2	1.55	27322	Kidney
Adult_Male_1	0.95	16561	Kidney
Adult_Male_2	0.37	10131	Kidney
Adult_Female_1	1	20615	Kidney
Adult_Female_2	0.59	17312	Kidney
Aged_Male_1	0.82	17118	Kidney
Aged_Male_2	1.09	22973	Kidney
Aged_Female_1	1.14	25847	Kidney
Aged_Female_2	0.75	24793	Kidney
Young_Male_3	3.91	61403	Kidney
Young_Male_4	2.23	30000	Kidney
Young_Female_3	1.35	25154	Kidney
Young_Female_4	0.75	20115	Kidney
Adult_Male_3	1.17	19737	Kidney
Adult_Male_4	0.55	11341	Kidney
Adult_Female_3	0.74	15428	Kidney
Adult_Female_4	1.39	28934	Kidney
Aged_Male_3	1.8	30000	Kidney
Aged_Male_4	0.84	15847	Kidney
Aged_Female_3	1.24	19263	Kidney
Aged_Female_4	0.92	22021	Kidney
Young_Male_5	1.64	36552	Kidney
Young_Female_5	0.53	16077	Kidney
Adult_Male_5	0.57	17269	Kidney
Adult_Female_5	0.56	18538	Kidney
Aged_Male_5	0.44	15988	Kidney
Aged_Male_6	0.33	10701	Kidney
Aged_Female_5	0.62	18953	Kidney
Aged_Female_6	0.58	18742	Kidney
Young_Male_1	37.45	150000	Intestine
Young_Male_2	34.35	150000	Intestine
Young_Female_1	23.14	150000	Intestine
Young_Female_2	10.85	107937	Intestine
Adult_Male_1	24.3	150000	Intestine
Adult_Male_2	25.08	150000	Intestine
Adult_Female_1	27.74	150000	Intestine
Adult_Female_2	29.57	150000	Intestine
Aged_Male_1	21.99	150000	Intestine
Aged_Male_2	24.06	150000	Intestine
Aged_Female_1	18.16	150000	Intestine
Aged_Female_2	25.91	150000	Intestine
Young_Male_3	26.17	150000	Intestine
Young_Male_4	26.77	150000	Intestine
Young_Female_3	30.53	150000	Intestine
Young_Female_4	30.62	150000	Intestine
Adult_Male_3	18.2	150000	Intestine
Adult_Male_4	21.01	150000	Intestine
Adult_Female_3	18.49	150000	Intestine
Adult_Female_4	23.62	150000	Intestine
Aged_Male_3	34.53	150000	Intestine
Aged_Male_4	20.3	150000	Intestine
Aged_Female_3	30.98	150000	Intestine
Aged_Female_4	31.43	150000	Intestine
Young_Male_5	32.15	300000	Intestine
Young_Female_5	31.05	300000	Intestine
Adult_Male_5	23.68	300000	Intestine
Adult_Female_5	13.81	300000	Intestine
Aged_Male_5	30.6	300000	Intestine
Aged_Male_6	19.02	300000	Intestine
Aged_Female_5	28.07	300000	Intestine
Aged_Female_6	26.23	300000	Intestine
Young_Male_1	26.15	200000	Spleen
Young_Male_2	25.24	200000	Spleen
Young_Female_1	24.62	200000	Spleen
Young_Female_2	22.11	200000	Spleen
Adult_Male_1	20.37	200000	Spleen
Adult_Male_2	17.98	200000	Spleen
Adult_Female_1	13.39	200000	Spleen
Adult_Female_2	12.19	200000	Spleen
Aged_Male_1	9.6	200000	Spleen
Aged_Male_2	9.26	200000	Spleen
Aged_Female_1	16.7	200000	Spleen
Aged_Female_2	29.34	200000	Spleen
Young_Male_3	23.95	200000	Spleen
Young_Male_4	21.64	200000	Spleen
Young_Female_3	24.05	200000	Spleen
Young_Female_4	22.27	200000	Spleen
Adult_Male_3	14.69	200000	Spleen
Adult_Male_4	16.72	200000	Spleen
Adult_Female_3	12.24	200000	Spleen
Adult_Female_4	20.58	200000	Spleen
Aged_Male_3	11.57	200000	Spleen
Aged_Male_4	10.34	200000	Spleen
Aged_Female_3	18.02	200000	Spleen
Aged_Female_4	29.22	200000	Spleen
Young_Male_1	64.98	200000	BoneMarrow
Young_Male_2	64.38	200000	BoneMarrow
Young_Female_1	54.66	200000	BoneMarrow
Young_Female_2	32.77	200000	BoneMarrow
Adult_Male_1	71.14	200000	BoneMarrow
Adult_Male_2	65.6	200000	BoneMarrow
Adult_Female_1	55.91	200000	BoneMarrow
Adult_Female_2	55.02	200000	BoneMarrow
Aged_Male_1	59.48	200000	BoneMarrow
Aged_Male_2	52.4	200000	BoneMarrow
Aged_Female_1	48.37	200000	BoneMarrow
Aged_Female_2	51.63	200000	BoneMarrow
Young_Male_3	63.94	200000	BoneMarrow
Young_Male_4	62.73	200000	BoneMarrow
Young_Female_3	65.12	200000	BoneMarrow
Young_Female_4	54.98	200000	BoneMarrow
Adult_Male_3	60.04	200000	BoneMarrow
Adult_Male_4	43.7	200000	BoneMarrow
Adult_Female_3	57.76	200000	BoneMarrow
Adult_Female_4	66.18	200000	BoneMarrow
Aged_Male_3	62.09	200000	BoneMarrow
Aged_Male_4	45.8	200000	BoneMarrow
Aged_Female_3	60.66	200000	BoneMarrow
Aged_Female_4	55.36	200000	BoneMarrow
Young_Male_5	52.35	300000	BoneMarrow
Young_Female_5	54.13	300000	BoneMarrow
Adult_Male_5	66.93	300000	BoneMarrow
Adult_Female_5	62.79	300000	BoneMarrow
Aged_Male_5	55.21	300000	BoneMarrow
Aged_Male_6	51.55	300000	BoneMarrow
Aged_Female_5	61.63	300000	BoneMarrow
Aged_Female_6	55.99	300000	BoneMarrow
Young_Male_1	2.24	9045	Heart
Young_Male_2	2.13	6810	Heart
Young_Female_1	1.93	9069	Heart
Young_Female_2	1.92	10949	Heart
Adult_Male_1	1.23	6247	Heart
Adult_Male_2	0.65	3094	Heart
Adult_Female_1	0.95	3525	Heart
Adult_Female_2	0.75	2876	Heart
Aged_Male_1	1.39	8538	Heart
Aged_Male_2	0.82	5768	Heart
Aged_Female_1	1.12	5867	Heart
Aged_Female_2	0.99	4316	Heart
Young_Male_3	1.55	7587	Heart
Young_Male_4	0.73	4304	Heart
Young_Female_3	1.03	5496	Heart
Young_Female_4	1.11	3438	Heart
Adult_Male_3	1.27	6372	Heart
Adult_Male_4	1.23	6297	Heart
Adult_Female_3	0.81	3798	Heart
Adult_Female_4	1	6999	Heart
Aged_Male_3	1.1	5012	Heart
Aged_Male_4	0.38	1989	Heart
Aged_Female_3	1.37	7458	Heart
Aged_Female_4	1.06	4449	Heart
Young_Male_5	5.84	40782	Heart
Young_Female_5	1.33	5674	Heart
Adult_Male_5	2.33	11932	Heart
Adult_Female_5	0.9	5012	Heart
Aged_Male_5	2	12578	Heart
Aged_Male_6	1.37	9011	Heart
Aged_Female_5	1.21	9476	Heart
Aged_Female_6	1.88	8598	Heart
Young_Male_1	12.2	69786	Stomach
Young_Male_2	13.97	76422	Stomach
Young_Female_1	7.8	43605	Stomach
Young_Female_2	6.54	38791	Stomach
Adult_Male_1	16.33	80000	Stomach
Adult_Male_2	10.69	68671	Stomach
Adult_Female_1	13.12	54657	Stomach
Adult_Female_2	10.71	69884	Stomach
Aged_Male_1	8.2	36237	Stomach
Aged_Male_2	8.34	50768	Stomach
Aged_Female_1	5.51	52414	Stomach
Aged_Female_2	11.08	90070	Stomach
Young_Male_3	9.04	71271	Stomach
Young_Male_4	10.37	89698	Stomach
Young_Female_3	6.33	62360	Stomach
Young_Female_4	9.37	100000	Stomach
Adult_Male_3	11.64	92072	Stomach
Adult_Male_4	9.42	86677	Stomach
Adult_Female_3	8.51	71422	Stomach
Adult_Female_4	12.51	95168	Stomach
Aged_Male_3	10.46	77105	Stomach
Aged_Male_4	7.21	73560	Stomach
Aged_Female_3	6.5	83550	Stomach
Aged_Female_4	8.86	76214	Stomach
Young_Male_1	21.38	118004	Colon
Young_Male_2	18.67	95002	Colon
Young_Female_1	17.21	79561	Colon
Young_Female_2	9.69	43925	Colon
Adult_Male_1	22.23	80000	Colon
Adult_Male_2	16.22	83018	Colon
Adult_Female_1	15.93	82990	Colon
Adult_Female_2	18.8	91668	Colon
Aged_Male_1	19.56	54536	Colon
Aged_Male_2	15.64	102731	Colon
Aged_Female_1	14.17	90486	Colon
Aged_Female_2	18.11	80000	Colon
Young_Male_3	18.55	80000	Colon
Young_Male_4	15.56	79973	Colon
Young_Female_3	18.89	91813	Colon
Young_Female_4	15.94	98985	Colon
Adult_Male_3	17.5	91294	Colon
Adult_Male_4	16.83	95027	Colon
Adult_Female_3	12.44	93115	Colon
Adult_Female_4	17.4	97346	Colon
Aged_Male_3	17.57	94302	Colon
Aged_Male_4	12.7	115612	Colon
Aged_Female_3	16.44	91070	Colon
Aged_Female_4	17.04	87625	Colon
Young_Male_1	7.13	101742	Pancreas
Young_Male_2	6.3	94322	Pancreas
Young_Female_1	5.22	59355	Pancreas
Young_Female_2	3.74	49733	Pancreas
Adult_Male_1	2.05	26643	Pancreas
Adult_Male_2	1.75	17095	Pancreas
Adult_Female_1	1.68	26394	Pancreas
Adult_Female_2	1.03	10012	Pancreas
Aged_Male_1	1.69	3438	Pancreas
Aged_Male_2	0.78	10383	Pancreas
Aged_Female_1	1.65	13099	Pancreas
Aged_Female_2	4.39	83430	Pancreas
Young_Male_3	5.45	94895	Pancreas
Young_Male_4	1.9	34648	Pancreas
Young_Female_3	2.83	17596	Pancreas
Young_Female_4	4.02	45126	Pancreas
Adult_Male_3	2.32	18071	Pancreas
Adult_Male_4	0.75	7629	Pancreas
Adult_Female_3	2.33	40316	Pancreas
Adult_Female_4	2.04	13633	Pancreas
Aged_Male_3	2.28	14416	Pancreas
Aged_Male_4	1.23	9299	Pancreas
Aged_Female_3	2.91	19123	Pancreas
Aged_Female_4	7.9	107180	Pancreas
Young_Male_1	57.65	150000	Thymus
Young_Male_2	59.55	150000	Thymus
Young_Female_1	38.62	150000	Thymus
Young_Female_2	31.23	150000	Thymus
Adult_Male_1	65.18	150000	Thymus
Adult_Male_2	54.89	150000	Thymus
Adult_Female_1	61.41	150000	Thymus
Adult_Female_2	62.01	150000	Thymus
Aged_Male_1	50.47	150000	Thymus
Aged_Male_2	55.91	150000	Thymus
Aged_Female_1	42.25	150000	Thymus
Aged_Female_2	51.99	150000	Thymus
Young_Male_3	52.13	150000	Thymus
Young_Male_4	51.3	150000	Thymus
Young_Female_3	45.29	150000	Thymus
Young_Female_4	45.94	150000	Thymus
Adult_Male_3	63.57	150000	Thymus
Adult_Male_4	63.78	150000	Thymus
Adult_Female_3	49.31	150000	Thymus
Adult_Female_4	56.45	150000	Thymus
Aged_Male_3	62.79	150000	Thymus
Aged_Male_4	53.9	150000	Thymus
Aged_Female_3	61.14	150000	Thymus
Aged_Female_4	56.43	150000	Thymus
Young_Male_5	60.17	300000	Thymus
Young_Female_5	49.31	300000	Thymus
Adult_Male_5	52.12	300000	Thymus
Adult_Female_5	57.41	300000	Thymus
Aged_Male_5	46.06	300000	Thymus
Aged_Male_6	44.4	300000	Thymus
Aged_Female_5	40.72	300000	Thymus
Aged_Female_6	44.21	300000	Thymus
Young_Male_1	1.74	11363	BAT
Young_Male_2	2.8	19355	BAT
Young_Female_1	0.58	4706	BAT
Young_Female_2	0.36	4918	BAT
Adult_Male_1	2.25	11502	BAT
Adult_Male_2	0.61	3794	BAT
Adult_Female_1	0.62	3103	BAT
Adult_Female_2	1.18	6902	BAT
Aged_Male_1	2.91	16615	BAT
Aged_Male_2	3.89	21519	BAT
Aged_Female_1	4.78	20049	BAT
Aged_Female_2	2.69	17869	BAT
Young_Male_3	1.2	12174	BAT
Young_Male_4	0.65	4212	BAT
Young_Female_3	0.97	6668	BAT
Young_Female_4	0.57	4404	BAT
Adult_Male_3	3.61	22115	BAT
Adult_Male_4	0.41	3316	BAT
Adult_Female_3	0.95	6629	BAT
Adult_Female_4	1.47	11355	BAT
Aged_Male_3	3.39	20864	BAT
Aged_Male_4	1.07	7679	BAT
Aged_Female_3	4.17	23377	BAT
Aged_Female_4	5.57	22044	BAT
Young_Female_1	15.19	150000	Ovary
Young_Female_2	15.81	150000	Ovary
Adult_Female_1	17.62	150000	Ovary
Adult_Female_2	16.86	150000	Ovary
Aged_Female_1	7.06	141208	Ovary
Aged_Female_2	4.83	59572	Ovary
Young_Female_3	21.97	150000	Ovary
Young_Female_4	21.47	150000	Ovary
Adult_Female_3	15.23	150000	Ovary
Adult_Female_4	16.88	150000	Ovary
Aged_Female_3	16.35	129020	Ovary
Aged_Female_4	12.84	142379	Ovary
Young_Male_1	2.54	18699	Muscle(quadriceps)
Young_Male_2	2.86	23620	Muscle(quadriceps)
Young_Female_1	3.42	19845	Muscle(quadriceps)
Young_Female_2	1.89	10615	Muscle(quadriceps)
Adult_Male_1	1.07	7320	Muscle(quadriceps)
Adult_Male_2	2.75	22381	Muscle(quadriceps)
Adult_Female_1	2.04	14903	Muscle(quadriceps)
Adult_Female_2	0.61	4021	Muscle(quadriceps)
Aged_Male_1	0.94	5992	Muscle(quadriceps)
Aged_Male_2	0.82	5875	Muscle(quadriceps)
Aged_Female_1	1.21	5516	Muscle(quadriceps)
Aged_Female_2	0.67	3194	Muscle(quadriceps)
Young_Male_3	5.85	57971	Muscle(quadriceps)
Young_Male_4	1.11	7677	Muscle(quadriceps)
Young_Female_3	1.83	12241	Muscle(quadriceps)
Young_Female_4	1.89	16529	Muscle(quadriceps)
Adult_Male_3	0.74	5480	Muscle(quadriceps)
Adult_Male_4	0.6	3841	Muscle(quadriceps)
Adult_Female_3	0.49	2228	Muscle(quadriceps)
Adult_Female_4	1.07	4433	Muscle(quadriceps)
Aged_Male_3	1.35	3377	Muscle(quadriceps)
Aged_Male_4	0.47	2460	Muscle(quadriceps)
Aged_Female_3	1.72	6250	Muscle(quadriceps)
Aged_Female_4	0.27	734	Muscle(quadriceps)
Young_Male_1	8.99	113513	iWAT
Young_Male_2	9.17	150000	iWAT
Young_Female_1	8.4	106867	iWAT
Young_Female_2	7.56	127041	iWAT
Adult_Male_1	7.96	116720	iWAT
Adult_Male_2	7.22	57331	iWAT
Adult_Female_1	5.92	36870	iWAT
Adult_Female_2	5.67	25313	iWAT
Aged_Male_1	5.12	17991	iWAT
Aged_Male_2	4.4	11979	iWAT
Aged_Female_1	7.73	48636	iWAT
Aged_Female_2	7.63	27605	iWAT
Young_Male_3	8.3	136241	iWAT
Young_Male_4	6.41	104864	iWAT
Young_Female_3	6.97	95978	iWAT
Young_Female_4	6.31	103282	iWAT
Adult_Male_3	7.21	41733	iWAT
Adult_Male_4	8.92	96.33	iWAT
Adult_Female_3	4.38	42932	iWAT
Adult_Female_4	5.6	55181	iWAT
Aged_Male_3	7.18	32186	iWAT
Aged_Male_4	9.35	80655	iWAT
Aged_Female_3	6.37	25388	iWAT
Aged_Female_4	11.3	45599	iWAT
Young_Male_1	0.62	3514	Eye
Young_Male_2	0.57	2199	Eye
Young_Female_1	0.65	2612	Eye
Young_Female_2	0.5	2538	Eye
Adult_Male_1	1.51	8241	Eye
Adult_Male_2	0.99	8839	Eye
Adult_Female_1	1.38	8546	Eye
Adult_Female_2	1.56	6600	Eye
Aged_Male_1	0.78	4464	Eye
Aged_Male_2	0.51	2673	Eye
Aged_Female_1	0.62	3333	Eye
Aged_Female_2	0.63	3848	Eye
Young_Male_3	0.45	4025	Eye
Young_Male_4	0.63	5256	Eye
Young_Female_3	0.52	4564	Eye
Young_Female_4	0.51	4328	Eye
Adult_Male_3	1.24	10841	Eye
Adult_Male_4	0.79	6769	Eye
Adult_Female_3	1	5421	Eye
Adult_Female_4	1.21	5639	Eye
Aged_Male_3	0.75	3623	Eye
Aged_Male_4	0.48	3188	Eye
Aged_Female_3	0.9	5947	Eye
Aged_Female_4	1.12	7079	Eye
Young_Male_5	0.6	7538	Eye
Young_Female_5	0.27	6160	Eye
Adult_Male_5	1.05	12254	Eye
Adult_Female_5	0.57	16225	Eye
Aged_Male_5	1.14	8110	Eye
Aged_Male_6	0.98	6264	Eye
Aged_Female_5	0.36	2612	Eye
Aged_Female_6	0.5	7014	Eye
Young_Male_1	23.94	40098	Skin
Young_Male_2	22.92	39934	Skin
Young_Female_1	22.05	37831	Skin
Young_Female_2	15.07	21709	Skin
Adult_Male_1	32.24	36000	Skin
Adult_Male_2	19.29	20000	Skin
Adult_Female_1	25.54	29881	Skin
Adult_Female_2	24.51	37910	Skin
Aged_Male_1	24.85	7247	Skin
Aged_Male_2	23.25	29172	Skin
Aged_Female_1	18.71	19101	Skin
Aged_Female_2	20.14	20302	Skin
Young_Male_3	25.51	36000	Skin
Young_Male_4	26.56	36000	Skin
Young_Female_3	20.76	36000	Skin
Young_Female_4	23.43	36000	Skin
Adult_Male_3	30.06	35574	Skin
Adult_Male_4	18.99	22007	Skin
Adult_Female_3	20.84	34773	Skin
Adult_Female_4	19.68	28794	Skin
Aged_Male_3	21.83	20729	Skin
Aged_Male_4	21.64	14794	Skin
Aged_Female_3	24.45	34920	Skin
Aged_Female_4	22.28	12264	Skin
Young_Male_1	12.23	48029	gWAT
Young_Male_2	11.57	22594	gWAT
Young_Female_1	10.22	13077	gWAT
Young_Female_2	13.35	21417	gWAT
Adult_Male_1	3.59	4924	gWAT
Adult_Male_2	6.03	5121	gWAT
Adult_Female_1	4.46	4376	gWAT
Adult_Female_2	5.14	7646	gWAT
Aged_Male_1	17.03	45524	gWAT
Aged_Male_2	14.12	28305	gWAT
Aged_Female_1	8.11	7875	gWAT
Aged_Female_2	8.47	31706	gWAT
Young_Male_3	11.15	19181	gWAT
Young_Male_4	9.06	29677	gWAT
Young_Female_3	12.15	40141	gWAT
Young_Female_4	7.91	15999	gWAT
Adult_Male_3	14.88	27264	gWAT
Adult_Male_4	3.35	8919	gWAT
Adult_Female_3	9.36	19143	gWAT
Adult_Female_4	4.24	9815	gWAT
Aged_Male_3	18.8	40919	gWAT
Aged_Male_4	7.61	21796	gWAT
Aged_Female_3	6	24328	gWAT
Aged_Female_4	8.12	30723	gWAT
Young_Male_1	30.13	40000	Cecum
Young_Male_2	30.99	40000	Cecum
Young_Female_1	24.52	40000	Cecum
Young_Female_2	15.66	36244	Cecum
Adult_Male_1	29.07	40000	Cecum
Adult_Male_2	26.5	40000	Cecum
Adult_Female_1	27.85	40000	Cecum
Adult_Female_2	26.59	40000	Cecum
Aged_Male_1	22.02	40000	Cecum
Aged_Male_2	17.26	40000	Cecum
Aged_Female_1	24.49	40000	Cecum
Aged_Female_2	26.6	39876	Cecum
Young_Male_3	27.2	34641	Cecum
Young_Male_4	23.02	37894	Cecum
Young_Female_3	30.41	38982	Cecum
Young_Female_4	25.01	40000	Cecum
Adult_Male_3	29.71	36159	Cecum
Adult_Male_4	29.37	40000	Cecum
Adult_Female_3	23.65	40000	Cecum
Adult_Female_4	27.4	40000	Cecum
Aged_Male_3	23	40000	Cecum
Aged_Male_4	20.83	40000	Cecum
Aged_Female_3	28.65	40000	Cecum
Aged_Female_4	29.73	40000	Cecum
Young_Male_1	11.28	105082	mWAT
Young_Male_2	11.7	100000	mWAT
Young_Female_1	7.39	100000	mWAT
Young_Female_2	7.36	100000	mWAT
Adult_Male_1	7.05	100000	mWAT
Adult_Male_2	4.83	100000	mWAT
Adult_Female_1	6.38	100000	mWAT
Adult_Female_2	7.25	99431	mWAT
Aged_Male_1	7.56	40000	mWAT
Aged_Male_2	6.72	33040	mWAT
Aged_Female_1	6.82	30199	mWAT
Aged_Female_2	11.25	100000	mWAT
Young_Male_3	7.56	39168	mWAT
Young_Male_4	6.14	100000	mWAT
Young_Female_3	6.98	100000	mWAT
Young_Female_4	5.71	85242	mWAT
Adult_Male_3	5.63	100000	mWAT
Adult_Male_4	5.68	100000	mWAT
Adult_Female_3	10.21	9706	mWAT
Adult_Female_4	7.94	13205	mWAT
Aged_Male_3	9.31	50579	mWAT
Aged_Male_4	4.24	25948	mWAT
Aged_Female_3	8.21	64055	mWAT
Aged_Female_4	10.76	100000	mWAT
Young_Male_5	8.78	8123	Esophagus
Young_Female_5	5.96	2770	Esophagus
Adult_Male_5	3.14	1781	Esophagus
Adult_Female_5	7.2	3739	Esophagus
Aged_Male_5	4.8	3920	Esophagus
Aged_Male_6	5.16	1493	Esophagus
Aged_Female_5	7.84	7755	Esophagus
Aged_Female_6	6.83	2618	Esophagus
Young_Male_1	2.81	3409	Muscle(gastrocnemius)
Young_Male_2	3.31	1589	Muscle(gastrocnemius)
Young_Female_1	2.18	858	Muscle(gastrocnemius)
Young_Female_2	2.03	2000	Muscle(gastrocnemius)
Adult_Male_1	1.11	2223	Muscle(gastrocnemius)
Adult_Male_2	0.81	1235	Muscle(gastrocnemius)
Adult_Female_1	1.24	1329	Muscle(gastrocnemius)
Adult_Female_2	0.79	745	Muscle(gastrocnemius)
Aged_Male_1	0.95	808	Muscle(gastrocnemius)
Aged_Male_2	0.58	642	Muscle(gastrocnemius)
Aged_Female_1	0.87	646	Muscle(gastrocnemius)
Aged_Female_2	0.64	847	Muscle(gastrocnemius)
