## Supplementary material for "An organismal view of newborn cell dynamics in mammalian aging": Table S3

### Sheet: Sheet1
Table S3. Vascular endothelial cells (VEC)-specific progenitor gene features.
gene	fraction of VEC cell types with increased accessbilities in EdU+ cells vs DAPI cells	fraction of non-VEC cell types with increased accessbilities in EdU+ cells vs DAPI cells	enrichment_pval
Dpysl3	0.540541	0.107438	4.96448e-10
Gm13713	0.324324	0.0247934	8.44066e-10
Lrrc55	0.324324	0.0247934	8.44066e-10
Meox1	0.324324	0.025974	1.26928e-09
Tns3	0.594595	0.159386	6.92086e-09
Pcdh12	0.324324	0.0330579	1.09697e-08
Myct1	0.189189	0.00354191	1.37981e-08
Robo4	0.243243	0.0153483	4.84471e-08
Tie1	0.216216	0.0106257	8.00039e-08
Pxdn	0.378378	0.0625738	8.3457e-08
5730596B20Rik	0.189189	0.00826446	3.49359e-07
Aqp1	0.216216	0.0141677	3.78815e-07
Vash1	0.324324	0.0495868	4.5714e-07
Prelp	0.243243	0.0224321	5.63385e-07
Aplnr	0.135135	0.00118064	5.7016e-07
Vsig2	0.189189	0.0094451	6.35372e-07
Smad3	0.513514	0.151122	6.44466e-07
Serpinh1	0.27027	0.0318772	7.30876e-07
RP23-338G21.3	0.162162	0.00590319	1.41335e-06
Kit	0.405405	0.0956316	1.51208e-06
Cd34	0.27027	0.0354191	1.62973e-06
Smad1	0.486486	0.144038	1.70712e-06
Gm43937	0.189189	0.0118064	1.80652e-06
Sox18	0.135135	0.00236128	1.93502e-06
4921513I03Rik	0.135135	0.00236128	1.93502e-06
Cnksr3	0.459459	0.135773	3.90745e-06
Gm9869	0.216216	0.0212515	3.9207e-06
Sox7	0.189189	0.0141677	4.4031e-06
Upp1	0.243243	0.0306966	4.67836e-06
Gm14120	0.135135	0.00354191	5.00348e-06
Gm11551	0.135135	0.00354191	5.00348e-06
Gm44993	0.351351	0.0779221	5.44221e-06
Wscd1	0.243243	0.0318772	6.05479e-06
Man1a	0.459459	0.141677	6.75976e-06
Rasa3	0.486486	0.159386	6.81875e-06
Hoxa5	0.162162	0.0094451	8.37616e-06
Gm42582	0.162162	0.0094451	8.37616e-06
Gm15050	0.162162	0.0094451	8.37616e-06
6330409D20Rik	0.297297	0.05549	8.5162e-06
Shroom3	0.405405	0.112161	9.40952e-06
Zfp521	0.486486	0.164109	1.01156e-05
Tshz3	0.297297	0.0578512	1.20995e-05
Snx29	0.513514	0.187721	1.47102e-05
Bok	0.243243	0.0365998	1.56079e-05
Slc22a23	0.432432	0.134593	1.66286e-05
Tnfaip8l1	0.378378	0.102715	1.76135e-05
Il34	0.432432	0.135773	1.84565e-05
6030445D17Rik	0.189189	0.0188902	1.8955e-05
Cdkl1	0.351351	0.0885478	1.92943e-05
Adam19	0.432432	0.136954	2.04633e-05
Gm12426	0.135135	0.00590319	2.11699e-05
Nos2	0.324324	0.0755608	2.22658e-05
Arhgef15	0.243243	0.038961	2.39744e-05
Hoxb6	0.189189	0.0200708	2.59527e-05
Gm15419	0.297297	0.0637544	2.73477e-05
Wipi1	0.459459	0.160567	3.3006e-05
Pvt1	0.486486	0.179457	3.33025e-05
Adamts17	0.486486	0.179457	3.33025e-05
Nxpe2	0.243243	0.0413223	3.5902e-05
Pald1	0.459459	0.161747	3.61666e-05
Snai2	0.135135	0.00708383	3.76337e-05
Colq	0.432432	0.145218	4.09448e-05
Stk32c	0.459459	0.164109	4.33174e-05
A030001D20Rik	0.216216	0.0318772	4.49744e-05
Gm26714	0.162162	0.0141677	4.57733e-05
Cyr61	0.162162	0.0141677	4.57733e-05
Mb	0.297297	0.068477	4.96162e-05
Gm11266	0.243243	0.0436836	5.25468e-05
Rp1l1	0.243243	0.0436836	5.25468e-05
Cd300lg	0.216216	0.0330579	5.60943e-05
Thrsp	0.135135	0.00826446	6.25571e-05
Gm26703	0.135135	0.00826446	6.25571e-05
Lims1	0.513514	0.208973	6.526e-05
Tspan15	0.351351	0.100354	6.53006e-05
Gm16270	0.0810811	0	6.77159e-05
Gm15609	0.0810811	0	6.77159e-05
Mir1954	0.0810811	0	6.77159e-05
Gm44022	0.0810811	0	6.77159e-05
Fam170b	0.0810811	0	6.77159e-05
Gm44688	0.0810811	0	6.77159e-05
Kif26a	0.27027	0.0578512	6.91149e-05
A930024N18Rik	0.216216	0.0342385	6.94262e-05
Nid2	0.405405	0.134593	7.20492e-05
Vangl1	0.297297	0.0720189	7.53449e-05
Ecscr	0.189189	0.0247934	7.85356e-05
Gm12946	0.108108	0.00354191	8.34817e-05
Tmem47	0.108108	0.00354191	8.34817e-05
Gm45437	0.108108	0.00354191	8.34817e-05
Pgm5	0.405405	0.136954	8.71428e-05
Svil	0.486486	0.193625	8.97092e-05
Morn5	0.297297	0.0743802	9.82971e-05
Lhx6	0.27027	0.0613932	0.000108216
Gm10687	0.351351	0.106257	0.000112994
Col15a1	0.486486	0.198347	0.000122257
Fermt2	0.27027	0.0625738	0.000124872
Acy3	0.189189	0.0271547	0.000126988
Nectin2	0.432432	0.160567	0.00013152
Rhobtb1	0.378378	0.125148	0.000136392
Prex1	0.486486	0.200708	0.000142204
Id4	0.135135	0.0106257	0.000148678
Gm29083	0.135135	0.0106257	0.000148678
Lpp	0.378378	0.126328	0.000150018
Etv6	0.459459	0.181818	0.000152036
Tmem176b	0.216216	0.038961	0.000152124
Tmem88	0.189189	0.0283353	0.000159062
Gm44914	0.108108	0.00472255	0.00016196
5430403N17Rik	0.108108	0.00472255	0.00016196
C130012C08Rik	0.162162	0.0188902	0.000162609
A930011G23Rik	0.432432	0.164109	0.000168746
Sacs	0.378378	0.128689	0.000180895
Gm45664	0.216216	0.0401417	0.000182277
Dll1	0.216216	0.0401417	0.000182277
