## Supplementary material for "An organismal view of newborn cell dynamics in mammalian aging": Table S4

### Sheet: Sheet1
Table S4. Differentially accessible and expressed genes of intestinal epithelial cells along aging.
gene	direction of change in aging	logFC_ATAC	FDR_ATAC	logFC_RNA	PValue_RNA	is_dynamic_genes
Fras1	down	-0.0376506	4.49203e-22	-0.0867978	4.1021e-07	TRUE
Slc1a3	up	0.0228271	1.52826e-19	0.0548683	0.00330802	TRUE
Gm10499	down	-0.0247926	3.03152e-12	-0.0160318	0.0374877	TRUE
Cyyr1	up	0.0476075	5.01152e-12	0.0872857	2.67348e-06	TRUE
Tnk2	up	0.0128581	5.98173e-11	0.0295472	0.00177095	TRUE
Lrrc8b	down	-0.020689	1.22375e-10	-0.0142627	0.00190021	TRUE
Adgrg6	up	0.0250909	8.29941e-10	0.0661087	3.5031e-11	TRUE
Pde11a	up	0.0147174	1.37218e-09	0.044433	5.21905e-08	FALSE
Zfp467	down	-0.0243303	1.81286e-09	-0.0697773	1.08032e-06	FALSE
Skap1	down	-0.0152921	2.89516e-09	-0.0420977	0.000167593	FALSE
Cap2	up	0.0223003	8.5288e-09	0.111475	6.23773e-21	TRUE
Fmnl2	up	0.0314197	9.61743e-09	0.0185877	0.0309325	FALSE
Dnmt3a	down	-0.010818	9.72765e-09	-0.00904562	0.0127344	TRUE
Itpripl2	down	-0.0220832	1.42017e-08	-0.0476936	1.70022e-10	FALSE
Cpm	down	-0.0124974	3.21245e-08	-0.0506641	2.57856e-07	FALSE
Tap2	up	0.022983	4.50233e-08	0.029516	0.000891242	FALSE
Zeb2	down	-0.0135826	5.78042e-08	-0.0303732	0.013856	FALSE
Arhgef10l	up	0.0193709	5.90904e-08	0.0442033	2.39344e-05	TRUE
Skap2	up	0.0109349	5.94378e-08	0.0244313	2.60698e-07	FALSE
Krba1	down	-0.0300021	6.96163e-08	-0.0280928	0.00305028	FALSE
Camk2n1	down	-0.0150783	1.05963e-07	-0.0275737	1.19101e-05	TRUE
A330023F24Rik	up	0.0142454	1.75777e-07	0.0239373	0.00081511	TRUE
Jdp2	up	0.0335723	2.50657e-07	0.0550561	0.0161096	TRUE
Pde8a	down	-0.0112309	2.66191e-07	-0.0359055	0.000154912	FALSE
Nsd1	down	-0.0080051	2.76996e-07	-0.0118946	6.57881e-05	FALSE
Mapk9	up	0.00850379	3.0591e-07	0.0171191	0.00456332	FALSE
Epb41l4a	down	-0.0101889	3.0591e-07	-0.0769928	4.23439e-05	TRUE
Stx6	up	0.00769612	3.31515e-07	0.0156109	0.000489164	FALSE
Orai2	up	0.0173519	3.82435e-07	0.0257851	0.00363677	TRUE
Dennd5b	down	-0.0135142	4.00767e-07	-0.00876094	0.0124268	TRUE
Mocs1	up	0.0133857	6.57914e-07	0.0197205	0.0313251	FALSE
Dpf3	down	-0.0103646	6.88203e-07	-0.0207514	0.00313501	TRUE
Clca3b	up	0.0178111	7.63182e-07	0.019897	0.0245411	TRUE
Ppt1	up	0.0124686	1.09033e-06	0.0148668	0.0424989	FALSE
Tmem64	down	-0.0183462	1.1609e-06	-0.041008	3.37818e-05	FALSE
Gm16685	up	0.0218496	1.24717e-06	0.0920102	0.00481726	FALSE
Pla2g5	up	0.0205725	1.29209e-06	0.0826459	6.95324e-06	TRUE
Capn5	up	0.0119637	1.31933e-06	0.0158877	0.0370115	TRUE
Rasa3	up	0.0114924	1.83435e-06	0.0203945	0.00485195	TRUE
H2-DMb1	up	0.0664909	1.83926e-06	0.0597948	1.90726e-05	FALSE
Ctsh	up	0.010879	1.97588e-06	0.0367667	2.51657e-05	TRUE
Dusp5	down	-0.0113178	2.33809e-06	-0.0187193	0.0388692	FALSE
H2-Aa	up	0.0680623	2.34387e-06	0.052578	0.00394389	TRUE
Zc3h12a	up	0.0159196	2.36792e-06	0.0256727	0.00263392	FALSE
Klf7	up	0.0089096	2.39226e-06	0.0167846	0.000771564	TRUE
Cit	up	0.0141349	2.47591e-06	0.0159074	0.0479588	TRUE
H2-Ab1	up	0.0532309	2.69798e-06	0.0374808	0.0234271	TRUE
Cd274	up	0.0157267	3.21435e-06	0.0769096	0.00403397	FALSE
Mmp28	up	0.0117631	3.49904e-06	0.057025	0.000682559	TRUE
Chst8	down	-0.0161399	3.63912e-06	-0.0502335	0.00250155	TRUE
Zdhhc17	up	0.0129761	4.05563e-06	0.0170272	3.28533e-05	FALSE
Nox1	up	0.0220176	5.30364e-06	0.0309429	2.10084e-08	FALSE
Lpar3	down	-0.0237435	6.24936e-06	-0.0278575	0.0399984	TRUE
Bmp3	down	-0.0203026	8.01376e-06	-0.0289856	0.00208307	TRUE
Cnn3	up	0.012156	8.01376e-06	0.0337027	3.66653e-05	TRUE
Noxa1	up	0.0113063	1.02294e-05	0.0364208	0.000471895	TRUE
Uaca	down	-0.00968915	1.02924e-05	-0.0168759	1.21267e-06	TRUE
Fam53b	down	-0.00913633	1.09546e-05	-0.0119005	0.0367133	TRUE
Tm7sf3	up	0.007747	1.14769e-05	0.0140747	0.00208532	FALSE
Lncpint	up	0.00838207	1.33454e-05	0.0124823	0.00598667	TRUE
Hoga1	up	0.0123184	1.42074e-05	0.0289836	0.00311778	FALSE
Pcmtd2	down	-0.0168908	1.70578e-05	-0.0137064	0.0143918	FALSE
Psmb8	up	0.0210309	1.70578e-05	0.022902	0.0364677	FALSE
Lrp12	down	-0.0262721	1.92758e-05	-0.0270178	0.000170635	TRUE
Barx2	up	0.0154187	2.1552e-05	0.0588583	3.89607e-05	FALSE
AW112010	up	0.0135805	2.20725e-05	0.021362	0.0159621	FALSE
H2-DMa	up	0.0284765	2.42687e-05	0.0265993	7.59062e-05	FALSE
Peli2	down	-0.015252	2.51435e-05	-0.0294265	0.00394683	FALSE
Amotl2	down	-0.0103191	2.56071e-05	-0.0319511	1.76754e-05	TRUE
Rufy2	up	0.00933777	2.71092e-05	0.0167197	0.0122711	TRUE
Mlkl	up	0.0157633	3.02181e-05	0.0388238	1.95053e-05	FALSE
Zfp385b	up	0.0150247	3.12742e-05	0.0214864	0.000754775	FALSE
Ciita	up	0.0310393	3.55971e-05	0.0475769	0.00242519	FALSE
Tmem205	up	0.0108697	3.61773e-05	0.026262	0.0108818	FALSE
Trabd	up	0.00873687	3.94741e-05	0.013831	0.00299908	TRUE
Plcg2	up	0.00884502	4.36254e-05	0.0204861	3.90608e-05	TRUE
Psd4	up	0.00671268	4.36695e-05	0.0134337	0.0127238	TRUE
C2cd3	down	-0.0118096	5.31408e-05	-0.0219471	0.00126126	TRUE
Oxct1	up	0.00769266	5.40882e-05	0.0160238	0.0350581	FALSE
Papola	down	-0.00884777	5.98954e-05	-0.00473385	0.0288423	TRUE
Myo19	up	0.00754318	6.34861e-05	0.0160146	0.000474004	FALSE
Kazn	up	0.010153	6.48237e-05	0.0224401	2.89647e-06	FALSE
Abcc3	up	0.00746001	6.5733e-05	0.0397221	0.000809614	FALSE
Gls	down	-0.00701399	6.86679e-05	-0.0262329	0.0102911	TRUE
Ptprj	up	0.00760391	7.10256e-05	0.0132411	0.0310442	TRUE
Abcg8	down	-0.00993331	7.29546e-05	-0.0171127	0.00427307	TRUE
Bmp1	down	-0.0165146	7.41141e-05	-0.05032	2.38991e-06	TRUE
Parp3	up	0.0109077	7.68291e-05	0.0907803	1.59205e-20	TRUE
Celsr1	up	0.0133208	7.79752e-05	0.0293693	0.0323808	TRUE
Pdk4	down	-0.0229423	8.54644e-05	-0.0643432	0.006553	TRUE
Gbp8	up	0.0221485	8.83833e-05	0.0655348	0.0479553	TRUE
Bche	down	-0.0168415	0.000110492	-0.0251357	0.0117165	FALSE
Acot7	up	0.00746137	0.000125572	0.0313978	3.42264e-05	FALSE
4833422C13Rik	down	-0.0249833	0.000136854	-0.0660378	2.39904e-06	TRUE
Acvr1	down	-0.00788538	0.000137472	-0.00950669	0.00185262	FALSE
Sgk3	down	-0.0124297	0.000137756	-0.0433181	3.35594e-06	TRUE
Nos2	up	0.0269658	0.000137881	0.0452036	0.0286639	TRUE
Ghr	down	-0.0158529	0.000139047	-0.0388772	6.19001e-06	TRUE
Smurf1	up	0.00732331	0.000147555	0.00934906	0.00428072	TRUE
Kbtbd11	down	-0.0147962	0.000155825	-0.0305944	0.000199909	TRUE
Lct	down	-0.0358366	0.000162382	-0.0228976	0.010157	TRUE
Irf8	up	0.00728466	0.000164066	0.0252164	0.000789179	FALSE
Rhbdl2	up	0.0142875	0.00016512	0.0359753	6.34476e-11	TRUE
Efhb	up	0.0119218	0.000172708	0.0806477	5.5249e-06	FALSE
Syne3	down	-0.00887904	0.000188251	-0.0264133	0.00868745	FALSE
Cdk17	up	0.0092322	0.000203662	0.0134021	0.0375073	FALSE
Tspan12	up	0.0120671	0.000213136	0.0208571	0.010531	TRUE
Dcp1b	up	0.00837334	0.000230079	0.0148809	0.0100712	TRUE
Prkcd	down	-0.00596619	0.000245931	-0.0142068	0.000200809	TRUE
Lyn	up	0.0108467	0.000264985	0.0304415	6.877e-07	TRUE
Slc28a2	down	-0.0394586	0.000282828	-0.0321876	0.00895157	TRUE
Tppp	down	-0.0167528	0.000319647	-0.0354797	0.0262866	TRUE
Zyg11a	down	-0.0123761	0.000322819	-0.0270667	0.0179518	TRUE
Cat	down	-0.012279	0.000340792	-0.0178686	0.0468043	TRUE
Hlcs	up	0.00814325	0.000349992	0.0122768	0.0429919	FALSE
Prr5l	down	-0.00821579	0.000363223	-0.0372864	0.0122424	TRUE
Rnf2	down	-0.00815324	0.000407482	-0.0115192	0.0424936	FALSE
Plekha2	up	0.00737014	0.000450647	0.0149983	0.0127344	TRUE
Cables1	down	-0.00682271	0.000483716	-0.022097	0.0138275	TRUE
Kpna1	down	-0.0131802	0.000490276	-0.0306205	0.0216193	FALSE
Engase	up	0.00870436	0.000526327	0.0186061	0.0126611	TRUE
Inpp5f	up	0.00841537	0.000529134	0.0377773	5.59323e-05	TRUE
Mylip	down	-0.0123514	0.000553837	-0.041256	0.0245317	TRUE
Gbe1	down	-0.0111165	0.00056632	-0.0177429	0.0095223	FALSE
Mcm9	up	0.00495036	0.000782152	0.0121077	0.00265907	FALSE
Tmem86a	down	-0.00977034	0.00078304	-0.0138582	0.041794	FALSE
Klhl5	up	0.00704045	0.000820445	0.0202626	0.00250976	TRUE
Sowaha	down	-0.0111217	0.000821816	-0.0400655	0.00225363	TRUE
Lgr5	down	-0.0169434	0.000856552	-0.0369603	0.00354972	TRUE
Osbpl1a	down	-0.00974589	0.000858066	-0.016014	0.0220662	FALSE
Gtf2e1	down	-0.00681527	0.000909573	-0.0184604	0.00125329	FALSE
Trmt13	up	0.00743184	0.000909573	0.0140212	0.0284885	TRUE
Fam126a	up	0.00948186	0.000936735	0.0193734	0.0048841	TRUE
Ide	up	0.0242359	0.000977449	0.020151	0.0167845	TRUE
Sgk1	down	-0.00904326	0.000978231	-0.0520784	0.00131089	FALSE
G6pc	down	-0.019211	0.00100625	-0.0523108	0.000352267	TRUE
Scp2	down	-0.0112266	0.00105182	-0.010257	0.0430258	TRUE
Zfp704	up	0.0111318	0.00111304	0.0211356	0.00713768	TRUE
Ephb2	up	0.0110814	0.00113351	0.0152599	0.0206818	TRUE
Blnk	up	0.00621774	0.00115202	0.0271788	0.00441154	TRUE
Aim2	up	0.0138608	0.0011595	0.0715653	7.90801e-06	FALSE
Rhbdf2	up	0.00684414	0.00123031	0.0137203	0.0104158	FALSE
Rilpl2	up	0.00761156	0.00123422	0.0292792	0.00809774	FALSE
Ash2l	down	-0.01095	0.00128612	-0.0208378	0.000187789	FALSE
Smtn	up	0.00575808	0.00129104	0.0218402	0.00117533	TRUE
Igsf9	down	-0.01233	0.00136573	-0.0119501	0.0191514	TRUE
Bcl2l11	down	-0.00733124	0.00142766	-0.0423247	1.62979e-09	FALSE
Ndrg1	down	-0.00752331	0.00148959	-0.0226341	0.0208334	TRUE
Lamc1	down	-0.0147796	0.00149981	-0.0512757	4.68135e-06	FALSE
Tbce	up	0.00598636	0.00152654	0.00831734	0.0199658	FALSE
Tram2	down	-0.00686136	0.00152654	-0.0432215	0.000440983	FALSE
Acrbp	down	-0.00888936	0.00166651	-0.0154134	0.0233465	FALSE
Xrcc5	up	0.00707929	0.00166959	0.0211386	0.000377104	FALSE
Rdh7	down	-0.0150634	0.00168874	-0.0279094	0.00959514	TRUE
Pcgf2	down	-0.00734141	0.00185842	-0.0169979	0.0154598	TRUE
Arhgap10	down	-0.0111217	0.0019097	-0.0645861	1.91448e-07	FALSE
Rassf4	up	0.0100774	0.00208741	0.0201344	0.0225247	TRUE
1700110K17Rik	down	-0.00733868	0.00225787	-0.0391441	2.90812e-09	TRUE
Ror2	down	-0.0122643	0.00226341	-0.0328236	0.000738302	TRUE
Frrs1	up	0.0068318	0.00227985	0.0108364	0.0396957	TRUE
Hk2	up	0.00780344	0.00228962	0.0411346	0.00233185	TRUE
Bnip1	up	0.00690476	0.00229889	0.0187495	0.0074224	FALSE
Mfsd4a	up	0.00792351	0.00232731	0.0258163	0.000566331	FALSE
Mdm4	up	0.00783243	0.0023774	0.00722878	0.00590285	TRUE
Npas2	down	-0.00765051	0.00238728	-0.0196922	0.0347736	TRUE
Fgf15	down	-0.0103123	0.00240922	-0.0940115	0.0026012	FALSE
Bicd1	down	-0.0074214	0.00243608	-0.0572651	8.44421e-05	FALSE
Arl8a	down	-0.00784531	0.00243608	-0.0136036	0.0065991	FALSE
Tiparp	down	-0.00951121	0.0025512	-0.0194939	0.00174386	TRUE
Cubn	down	-0.0255642	0.00261779	-0.0366839	0.0420709	TRUE
Kcnk10	up	0.00852779	0.00277114	0.0381453	0.00101388	FALSE
Ly96	up	0.00875216	0.00278415	0.0137387	0.0227161	FALSE
E030030I06Rik	down	-0.00957979	0.00295046	-0.0198579	0.0243664	FALSE
Adipor2	down	-0.00999721	0.00301464	-0.0218426	0.000680166	TRUE
Lcor	down	-0.00779238	0.00303121	-0.00628636	0.0248695	TRUE
Tff3	down	-0.016806	0.00303163	-0.0486142	6.55365e-05	FALSE
Acot4	down	-0.0151513	0.00306966	-0.0275862	0.000259762	TRUE
Pigr	up	0.0115379	0.00307032	0.0400918	0.00218084	TRUE
Kdm1a	down	-0.00687998	0.00327405	-0.00799767	0.0174216	TRUE
Ccl28	up	0.00808047	0.0033174	0.0351851	0.000661023	TRUE
Plbd1	down	-0.00987908	0.00358779	-0.0314853	0.000126593	TRUE
Aoc1	down	-0.00804899	0.00370437	-0.0236945	0.0418146	TRUE
Hsdl1	down	-0.00636703	0.00371864	-0.0184508	0.00113117	TRUE
Dock7	up	0.00576557	0.0037747	0.011056	0.00129435	TRUE
Fam13b	down	-0.00675972	0.00378022	-0.00857019	0.00660029	TRUE
Dhrs3	down	-0.00694714	0.00390224	-0.0191546	0.00481958	TRUE
Casp4	up	0.00764788	0.0039311	0.0254028	0.0143402	FALSE
Myef2	up	0.012393	0.00393512	0.0302242	7.028e-05	TRUE
Acot12	down	-0.0263616	0.00395248	-0.0249726	0.00790301	FALSE
Ly6e	up	0.021673	0.00401075	0.0330042	0.0218064	FALSE
Grk6	up	0.00919375	0.00411575	0.0178866	0.0120891	TRUE
Dll1	down	-0.00715051	0.00428531	-0.0138276	0.0271485	TRUE
Slc6a20b	down	-0.0162427	0.00449951	-0.0290151	0.0282208	TRUE
Mtg2	up	0.00710331	0.00450453	0.0212153	0.00226026	FALSE
Btaf1	up	0.0179648	0.00478482	0.0191483	0.00753735	TRUE
Ctnnb1	down	-0.00590262	0.00479496	-0.0112679	0.0495108	TRUE
Stk39	up	0.00469205	0.00479905	0.0220003	0.00836476	TRUE
Mxi1	up	0.00454286	0.00480166	0.0135332	0.0317806	TRUE
Ky	up	0.00914081	0.0048081	0.0348145	0.0022586	FALSE
Psmb9	up	0.0108157	0.00502026	0.0587703	3.51363e-08	FALSE
Slc9a8	up	0.00679847	0.00514366	0.0134906	0.000982765	TRUE
Foxn3	down	-0.00550382	0.00516289	-0.0134768	0.00352064	TRUE
H2-Eb1	up	0.0323539	0.0052843	0.0406913	0.0103261	TRUE
Gm38394	down	-0.00602597	0.00528636	-0.00850293	0.0302135	FALSE
Uhrf2	down	-0.00774447	0.00539433	-0.0109168	0.020705	TRUE
Ccdc122	up	0.0094069	0.00556242	0.0353968	1.40668e-05	FALSE
Ccdc25	down	-0.00831217	0.00565697	-0.00822758	0.0288684	TRUE
Ano6	down	-0.00832188	0.00578247	-0.0151354	0.00633871	TRUE
Tap1	up	0.0106982	0.00602938	0.0498094	0.000199769	FALSE
Fam110b	down	-0.00708812	0.00627933	-0.0254316	0.00236322	FALSE
Pck1	down	-0.0194971	0.00631353	-0.0304977	0.0170995	TRUE
Aqp3	down	-0.0182001	0.00675417	-0.0355686	0.00200957	TRUE
Tnfsf13os	up	0.00805539	0.00691583	0.0400757	2.36647e-05	FALSE
Gm42716	up	0.0102003	0.00691583	0.028421	0.00691747	TRUE
Galnt10	up	0.00437471	0.00713994	0.00853139	0.0355802	TRUE
Zfand6	down	-0.00825356	0.00722328	-0.00931614	0.0160785	TRUE
Lama3	down	-0.0112194	0.00730091	-0.0343138	0.00148838	TRUE
Nlrc5	up	0.0149323	0.00736264	0.0890142	0.000677162	FALSE
Sult1d1	down	-0.0180819	0.00743926	-0.0265641	0.000563499	TRUE
Tacc2	down	-0.00410293	0.007811	-0.0135889	0.00350289	TRUE
Dnajc17	up	0.00572755	0.00833976	0.0136725	0.0128714	FALSE
Cul1	down	-0.00626488	0.00861438	-0.00754823	0.0416395	TRUE
Gpatch8	down	-0.00608564	0.00895597	-0.00634855	0.040553	TRUE
Vamp8	down	-0.00564194	0.00903247	-0.0187214	0.000491777	FALSE
Vwa1	down	-0.0117923	0.00913732	-0.0361563	0.000118194	TRUE
Bst1	down	-0.00798811	0.00953984	-0.0188175	0.00569131	FALSE
Zmat4	down	-0.00839483	0.00965213	-0.0697693	1.03313e-08	TRUE
Cyp2j6	down	-0.0103094	0.00966892	-0.0426422	1.84894e-05	FALSE
Uggt1	up	0.00680247	0.00981218	0.0080566	0.0202865	TRUE
Rbms1	down	-0.00964865	0.00984635	-0.0586916	5.22444e-09	TRUE
Bckdhb	up	0.00748868	0.0100641	0.0149089	0.0397948	TRUE
Bcl6	down	-0.0076449	0.010516	-0.0305138	0.000752572	FALSE
Lrch1	up	0.00676534	0.0109292	0.0221172	0.000220351	TRUE
Clybl	up	0.00660628	0.0109429	0.0341194	0.000165675	FALSE
Rnpepl1	down	-0.00591012	0.010993	-0.015159	0.000361713	FALSE
Lpin1	up	0.00789478	0.0114012	0.0402957	0.000277486	TRUE
Ift22	up	0.0104128	0.0117658	0.0216267	0.00661663	FALSE
Ccnd1	up	0.00800915	0.0118556	0.0326434	0.0220443	TRUE
Sp100	up	0.0195825	0.0119741	0.0289634	0.00270057	TRUE
Zfp943	down	-0.00838467	0.011991	-0.00936105	0.0121293	FALSE
Plcb1	down	-0.00749507	0.0125202	-0.0406967	0.000746857	FALSE
Rnf103	down	-0.00659556	0.0127664	-0.0214163	0.00232491	TRUE
Gm15848	up	0.00955002	0.0129617	0.0490156	4.70255e-05	TRUE
Mid2	up	0.00588359	0.0129889	0.0196574	3.14917e-06	FALSE
Med27	up	0.00664078	0.0131071	0.0126341	0.000897646	FALSE
Sos1	down	-0.00465916	0.0133637	-0.007135	0.0452379	FALSE
Il15	down	-0.0143955	0.0136047	-0.0215732	0.000537951	TRUE
Plpp5	down	-0.00581918	0.0140705	-0.0166728	0.00851934	FALSE
Mga	down	-0.00462112	0.0143107	-0.00949577	0.015896	FALSE
Epb41	up	0.00416383	0.014333	0.0104677	0.0440096	FALSE
Tcf7l2	up	0.00521649	0.014333	0.0118371	0.0128213	TRUE
Aldh3b1	up	0.00637958	0.014654	0.0183362	0.0173036	TRUE
Slc25a30	up	0.00387517	0.014841	0.0171632	0.0498207	FALSE
Slc17a4	down	-0.00959756	0.0151474	-0.0312338	8.39675e-05	FALSE
Atic	up	0.00787476	0.015184	0.0149627	0.0250518	TRUE
Dcun1d1	down	-0.00893765	0.0152994	-0.00940321	0.00254094	TRUE
Spata13	up	0.0052659	0.0154899	0.0153088	0.00070242	TRUE
Slc25a37	down	-0.00857518	0.0156368	-0.0142617	0.015991	FALSE
Marveld2	down	-0.00456504	0.015865	-0.00999496	0.00400041	FALSE
Rars	up	0.00521679	0.0161363	0.00862298	0.0163011	FALSE
Sp3	down	-0.00507971	0.0164723	-0.00708906	0.0177821	FALSE
Gramd1b	down	-0.00740023	0.0167781	-0.0173586	0.00186809	TRUE
Mgat3	down	-0.00650231	0.0171867	-0.0108202	0.00909509	TRUE
Hadh	down	-0.00866625	0.0171867	-0.00988365	0.0275581	TRUE
Card11	up	0.00665889	0.0172305	0.02277	0.0157595	FALSE
Fmn1	down	-0.00667408	0.0172305	-0.00900622	0.0479817	TRUE
Nf2	up	0.00529203	0.019368	0.0135582	0.0016703	TRUE
Ubxn2a	down	-0.00649586	0.0197321	-0.028994	0.000566628	TRUE
Ccdc152	down	-0.0250385	0.020034	-0.0445582	0.00466539	FALSE
Chrm3	down	-0.00914324	0.0202131	-0.024858	0.00648111	TRUE
Hpgd	down	-0.00892709	0.0202377	-0.022923	0.00997675	TRUE
6820431F20Rik	down	-0.00958665	0.0205941	-0.0112243	0.0117971	FALSE
Dusp12	down	-0.00873478	0.0210746	-0.0270633	0.00127194	TRUE
Fam20a	up	0.00622259	0.0217444	0.011772	0.00875313	TRUE
Alg6	up	0.00514927	0.0217498	0.0252099	7.41556e-05	FALSE
Pdzk1	down	-0.0134134	0.0218853	-0.0186054	0.00869825	FALSE
Ntan1	up	0.00472609	0.0222619	0.0126326	0.017474	FALSE
Helz	up	0.00430878	0.0229456	0.0057789	0.0084242	TRUE
Pisd	down	-0.00441363	0.0235482	-0.0348855	4.51461e-08	TRUE
Tm4sf4	down	-0.0214072	0.0240858	-0.0478732	0.00571697	FALSE
Oit1	up	0.00692322	0.0247401	0.0333224	0.000168872	TRUE
Plce1	up	0.00426134	0.0254914	0.0126526	0.0286568	TRUE
Chd3	down	-0.00627426	0.0258888	-0.0178703	8.95203e-06	TRUE
Nudt4	down	-0.00635816	0.0262506	-0.039374	3.59807e-05	TRUE
Selenop	down	-0.015431	0.0264416	-0.0316394	0.0166159	TRUE
Hacd1	up	0.00550945	0.0268664	0.0147599	0.0120957	FALSE
Cux1	down	-0.00420089	0.0269856	-0.0126963	0.00223776	TRUE
Mgmt	up	0.00916303	0.0271624	0.0360712	9.83188e-05	TRUE
Acacb	up	0.00737093	0.0276819	0.0558501	3.90554e-05	TRUE
Prdx6	up	0.00530807	0.0280065	0.0321906	0.00357966	TRUE
Gtf2b	down	-0.00742384	0.0283486	-0.0176161	0.00546778	TRUE
Adprm	down	-0.00801962	0.0285379	-0.0261861	0.000312019	TRUE
Scly	up	0.00477619	0.0289724	0.0154392	0.00379331	FALSE
Tagln2	down	-0.00692708	0.0290046	-0.0323116	4.62034e-06	FALSE
Capn1	down	-0.00681144	0.0297635	-0.0168386	0.0288406	TRUE
Anapc2	down	-0.00445827	0.0299075	-0.0166846	0.000227473	FALSE
Ipmk	down	-0.00764225	0.0305659	-0.024009	0.00782699	TRUE
Tbc1d2b	up	0.00772468	0.0306455	0.0239119	0.0401479	TRUE
Smim22	down	-0.00945694	0.0307274	-0.0230927	0.00967937	FALSE
Mcm10	down	-0.00484721	0.0308424	-0.0118199	0.049339	FALSE
Muc4	up	0.00483607	0.0316063	0.0389135	0.000205669	TRUE
Apoa1	down	-0.0136979	0.0326153	-0.0208676	0.0249701	TRUE
Apol9b	down	-0.0112365	0.0328528	-0.055774	5.99194e-05	TRUE
Slc2a13	up	0.00797466	0.0328548	0.0357874	0.03548	FALSE
Utp14b	down	-0.00603424	0.0337959	-0.0224357	0.0439172	TRUE
Efcab5	up	0.00517691	0.0340977	0.0247851	1.88084e-05	TRUE
Snhg17	up	0.00536142	0.0371187	0.0199755	0.0220839	TRUE
Pon3	up	0.00609049	0.0374243	0.0222338	4.21728e-06	FALSE
Pvt1	up	0.00765678	0.0377682	0.0252372	0.0179771	TRUE
Slc25a44	down	-0.00831555	0.0385885	-0.0169828	0.00943344	TRUE
Uvrag	up	0.00510134	0.0400678	0.0118074	0.000264923	TRUE
Lrrk1	up	0.00357464	0.0404041	0.016283	0.0420827	TRUE
Sbno2	up	0.00689891	0.0405962	0.00869619	0.0221614	TRUE
Hspg2	up	0.00503558	0.0406147	0.0179754	0.0172089	FALSE
Agps	up	0.00557166	0.0406737	0.011277	0.00647861	TRUE
Tmem51	up	0.00326953	0.0407109	0.0142756	0.000164038	TRUE
1110019D14Rik	up	0.00628864	0.0409502	0.0157898	0.0047913	FALSE
Rapgef5	up	0.00451989	0.042055	0.0141894	0.00162872	FALSE
Crebbp	down	-0.00535138	0.0424624	-0.008307	0.0111736	FALSE
Acads	down	-0.0052661	0.042506	-0.0167847	0.00395664	FALSE
Mrps5	up	0.00632385	0.0428304	0.0136795	0.0331176	FALSE
Rgs12	up	0.00560776	0.0428304	0.0242755	0.0163304	TRUE
Gmds	up	0.00627733	0.0437658	0.0192498	0.0180171	TRUE
Sipa1l3	down	-0.00383314	0.0442711	-0.0085979	0.00258007	TRUE
Atg7	up	0.00694328	0.0447248	0.00878533	0.00315946	TRUE
Aldob	down	-0.00876229	0.0447248	-0.0147529	0.0475136	TRUE
Pnpla7	up	0.00558412	0.0448333	0.0224142	0.0100452	TRUE
Ppp3ca	down	-0.00415274	0.0449438	-0.0105439	0.00348456	TRUE
Pbx3	down	-0.00482025	0.0450269	-0.0159965	0.00572705	TRUE
Rph3al	up	0.00610076	0.04505	0.0222445	0.00124513	TRUE
Fcho2	down	-0.00345898	0.0457255	-0.00954103	0.00830578	TRUE
Cndp2	down	-0.0118373	0.0457896	-0.0181017	0.0215058	TRUE
Enpp1	down	-0.00472055	0.0459226	-0.0271497	0.0013899	FALSE
Rsf1	down	-0.00443205	0.046707	-0.00839586	0.00326878	FALSE
Nf1	up	0.00546696	0.0467262	0.00680121	0.012099	TRUE
Gm1976	up	0.00569672	0.0471771	0.0145007	0.0374883	TRUE
Plekha1	down	-0.00584124	0.0474138	-0.021245	0.000254745	TRUE
Itpr3	up	0.00424851	0.0477487	0.0155764	0.00340056	TRUE
Pcyt1a	down	-0.00847647	0.0482553	-0.0145217	0.00726261	TRUE
Skil	down	-0.00600903	0.0497362	-0.024901	0.000715475	TRUE
